# Automated Annotation and Validation of Human Respiratory Virus Sequences using VADR

**DOI:** 10.1101/2025.08.07.669219

**Authors:** Jeffrey Furlong, Stephanie Goya, Eric P. Nawrocki, Vincent Calhoun, Eneida Hatcher, Linda Yankie, Alexander L Greninger

## Abstract

Accurate annotation of viral genomes is essential for reliable downstream analysis and public data sharing. While NCBI’s Viral Annotation DefineR (VADR) pipeline provides standardized annotation and quality control, it only supports six viral groups to date. Here, we developed and validated 12 new reference sequence-based VADR models targeting key human respiratory viruses: measles virus, mumps virus, rubella virus, human metapneumovirus, human parainfluenza virus types 1–4, and seasonal coronaviruses (229E, NL63, OC43, HKU1). Model construction was guided by a comprehensive analysis of intra-species genomic and phylogenetic diversity, enabling the development of genotype-specific models associated with reference genomes that defined expected genome structure and annotation. Models were trained on 5,327 publicly available complete viral genomes and tested on 372 viral genomes not yet submitted to GenBank. VADR passed 96.3% of publicly available viral genomes and 98.1% of viral genomes not in the training set, correctly identifying overlapping ORFs, mature peptides, and transcriptional slippage as well as genome misassemblies. VADR detected novel viral biology including the first reported HCoV-OC43 NS2 knockout in a human infection and novel G and SH coding sequence lengths in human metapneumovirus. These VADR models are publicly available and are used by NCBI curators as part of the GenBank submission pipeline, supporting high-quality, scalable viral genome annotation for research and public health.
