## Supplementary Table for "Automated Annotation and Validation of Human Respiratory Virus Sequences using VADR"

### Sheet: Sheet1
Virus Species	Virus Name	NCBI GenBank	NCBI SRA
hMPV	hMPV/9C3KQD/USA/2022	PV052133.1	SRR32080702
hMPV	hMPV/016260/USA/2024	PV052134.1	SRR32080768
hMPV	hMPV/019738/USA/2025	PV052135.1	SRR32080767
hMPV	hMPV/045394/USA/2022	PV052136.1	SRR32080756
hMPV	hMPV/063054/USA/2023	PV052137.1	SRR32080745
hMPV	hMPV/065428/USA/2023	PV052138.1	SRR32080734
hMPV	hMPV/069039/USA/2023	PV052139.1	SRR32080723
hMPV	hMPV/075517/USA/2024	PV052140.1	SRR32080712
hMPV	hMPV/084218/USA/2023	PV052141.1	SRR32080701
hMPV	hMPV/090905/USA/2023	PV052142.1	SRR32080690
hMPV	hMPV/095153/USA/2023	PV052143.1	SRR32080679
hMPV	hMPV/107396/USA/2023	PV052144.1	SRR32080766
hMPV	hMPV/121520/USA/2024	PV052145.1	SRR32080765
hMPV	hMPV/125686/USA/2024	PV052146.1	SRR32080764
hMPV	hMPV/150436/USA/2024	PV052147.1	SRR32080763
hMPV	hMPV/160466/USA/2023	PV052148.1	SRR32080762
hMPV	hMPV/161535/USA/2024	PV052149.1	SRR32080761
hMPV	hMPV/162876/USA/2024	PV052150.1	SRR32080760
hMPV	hMPV/165348/USA/2024	PV052151.1	SRR32080759
hMPV	hMPV/172611/USA/2023	PV052152.1	SRR32080758
hMPV	hMPV/173450/USA/2024	PV052153.1	SRR32080757
hMPV	hMPV/177246/USA/2023	PV052154.1	SRR32080755
hMPV	hMPV/181717/USA/2024	PV052155.1	SRR32080754
hMPV	hMPV/183216/USA/2023	PV052156.1	SRR32080753
hMPV	hMPV/183948/USA/2023	PV052157.1	SRR32080752
hMPV	hMPV/204337/USA/2024	PV052158.1	SRR32080751
hMPV	hMPV/218608/USA/2023	PV052159.1	SRR32080750
hMPV	hMPV/219330/USA/2023	PV052160.1	SRR32080749
hMPV	hMPV/243341/USA/2023	PV052161.1	SRR32080748
hMPV	hMPV/245935/USA/2023	PV052162.1	SRR32080747
hMPV	hMPV/262330/USA/2023	PV052163.1	SRR32080746
hMPV	hMPV/265423/USA/2024	PV052164.1	SRR32080744
hMPV	hMPV/266490/USA/2023	PV052165.1	SRR32080743
hMPV	hMPV/278518/USA/2024	PV052166.1	SRR32080742
hMPV	hMPV/289315/USA/2023	PV052167.1	SRR32080741
hMPV	hMPV/290786/USA/2023	PV052168.1	SRR32080740
hMPV	hMPV/294450/USA/2023	PV052169.1	SRR32080739
hMPV	hMPV/296143/USA/2023	PV052170.1	SRR32080738
hMPV	hMPV/297954/USA/2024	PV052171.1	SRR32080737
hMPV	hMPV/306768/USA/2024	PV052172.1	SRR32080736
hMPV	hMPV/314191/USA/2023	PV052173.1	SRR32080735
hMPV	hMPV/316091/USA/2024	PV052174.1	SRR32080733
hMPV	hMPV/317785/USA/2023	PV052175.1	SRR32080732
hMPV	hMPV/320618/USA/2023	PV052176.1	SRR32080731
hMPV	hMPV/324028/USA/2024	PV052177.1	SRR32080730
hMPV	hMPV/324547/USA/2023	PV052178.1	SRR32080729
hMPV	hMPV/333133/USA/2023	PV052179.1	SRR32080728
hMPV	hMPV/334458/USA/2024	PV052180.1	SRR32080727
hMPV	hMPV/335046/USA/2024	PV052181.1	SRR32080726
hMPV	hMPV/338285/USA/2023	PV052182.1	SRR32080725
hMPV	hMPV/341713/USA/2024	PV052183.1	SRR32080724
hMPV	hMPV/341983/USA/2024	PV052184.1	SRR32080722
hMPV	hMPV/345469/USA/2023	PV052185.1	SRR32080721
hMPV	hMPV/347299/USA/2023	PV052186.1	SRR32080720
hMPV	hMPV/349425/USA/2024	PV052187.1	SRR32080719
hMPV	hMPV/352340/USA/2023	PV052188.1	SRR32080718
hMPV	hMPV/369015/USA/2023	PV052189.1	SRR32080717
hMPV	hMPV/371807/USA/2024	PV052190.1	SRR32080716
hMPV	hMPV/376625/USA/2023	PV052191.1	SRR32080715
hMPV	hMPV/384012/USA/2024	PV052192.1	SRR32080714
hMPV	hMPV/384563/USA/2023	PV052193.1	SRR32080713
hMPV	hMPV/397462/USA/2024	PV052194.1	SRR32080711
hMPV	hMPV/412877/USA/2023	PV052195.1	SRR32080710
hMPV	hMPV/421895/USA/2024	PV052196.1	SRR32080709
hMPV	hMPV/428781/USA/2023	PV052197.1	SRR32080708
hMPV	hMPV/431948/USA/2023	PV052198.1	SRR32080707
hMPV	hMPV/439738/USA/2024	PV052199.1	SRR32080706
hMPV	hMPV/445077/USA/2023	PV052200.1	SRR32080705
hMPV	hMPV/451125/USA/2024	PV052201.1	SRR32080704
hMPV	hMPV/458679/USA/2023	PV052202.1	SRR32080703
hMPV	hMPV/LC02/USA/2021	PV052203.1	SRR32080700
hMPV	hMPV/LC03/USA/2021	PV052204.1	SRR32080699
hMPV	hMPV/LC06/USA/2022	PV052205.1	SRR32080698
hMPV	hMPV/LC15/USA/2023	PV052206.1	SRR32080697
hMPV	hMPV/LC23/USA/2023	PV052207.1	SRR32080696
hMPV	hMPV/LC24/USA/2023	PV052208.1	SRR32080695
hMPV	hMPV/LC26/USA/2023	PV052209.1	SRR32080694
hMPV	hMPV/LC27/USA/2023	PV052210.1	SRR32080693
hMPV	hMPV/LC28/USA/2023	PV052211.1	SRR32080692
hMPV	hMPV/LC31/USA/2023	PV052212.1	SRR32080691
hMPV	hMPV/LC32/USA/2023	PV052213.1	SRR32080689
hMPV	hMPV/LC40/USA/2023	PV052214.1	SRR32080688
hMPV	hMPV/LC44/USA/2023	PV052215.1	SRR32080687
hMPV	hMPV/LC46/USA/2023	PV052216.1	SRR32080686
hMPV	hMPV/LC48/USA/2023	PV052217.1	SRR32080685
hMPV	hMPV/LC50/USA/2023	PV052218.1	SRR32080684
hMPV	hMPV/LC51/USA/2023	PV052219.1	SRR32080683
hMPV	hMPV/LC52/USA/2023	PV052220.1	SRR32080682
hMPV	hMPV/LC53/USA/2023	PV052221.1	SRR32080681
hMPV	hMPV/LC54/USA/2023	PV052222.1	SRR32080680
hMPV	hMPV/LC59/USA/2023	PV052223.1	SRR32080678
hMPV	hMPV/LCB60/USA/2024	PV052224.1	SRR32080677
hMPV	hMPV/LCB61/USA/2024	PV052225.1	SRR32080676
hMPV	hMPV/LCB62/USA/2024	PV052226.1	SRR32080675
hMPV	hMPV/LCB63/USA/2024	PV052227.1	SRR32080674
hMPV	hMPV/LCB65/USA/2024	PV052228.1	SRR32080673
hMPV	hMPV/LCB66/USA/2024	PV052229.1	SRR32080672
hMPV	hMPV/LCB68/USA/2024	PV052230.1	SRR32080671
hMPV	hMPV/LCB69/USA/2024	PV052231.1	SRR32080670
hMPV	USA/WA-UW-2b786/2023	PV498542.1	N/A
hMPV	USA/WA-UW-1b519/2023	PV498543.1	N/A
hMPV	USA/WA-UW-cf333/2024	PV498544.1	N/A
hMPV	USA/WA-UW-f0aed/2024	PV498545.1	N/A
hMPV	USA/WA-UW-416d1/2023	PV498546.1	N/A
hMPV	USA/OR-UW-c8fd7/2023	PV498547.1	N/A
hMPV	USA/WA-UW-5f14b/2023	PV498548.1	N/A
hMPV	USA/WA-UW-6bf7d/2023	PV498549.1	N/A
hMPV	USA/WA-UW-b6461/2024	PV498550.1	N/A
hMPV	USA/WA-UW-56651/2024	PV498551.1	N/A
hMPV	USA/WA-UW-3da33/2023	PV498552.1	N/A
hMPV	USA/WA-UW-c7eb3/2023	PV455597.1	N/A
hMPV	USA/WA-UW-721ae/2023	PV455598.1	N/A
hMPV	USA/WA-UW-453f8/2024	PV455599.1	N/A
hMPV	USA/WA-UW-d4944/2023	PV455600.1	N/A
hMPV	USA/WA-UW-4621c/2024	PV252954.1	N/A
hMPV	USA/WA-UW-017c4/2023	PV252955.1	N/A
hMPV	USA/WA-UW-b9d45/2023	PV252956.1	N/A
hMPV	USA/WA-UW-126d3/2023	PV252957.1	N/A
hMPV	USA/WA-UW-4882c/2023	PV252958.1	N/A
hMPV	USA/WA-UW-9ad22/2023	PV252959.1	N/A
hMPV	USA/WA-UW-dad01/2024	PV252960.1	N/A
hMPV	USA/WA-UW-f61ba/2023	PV252961.1	N/A
hMPV	USA/WA-UW-43d39/2022	PV252962.1	N/A
hMPV	USA/WA-UW-9c40f/2024	PV252963.1	N/A
hMPV	USA/WA-UW-8cf9c/2023	PV252964.1	N/A
hMPV	USA/WA-UW-4fb2a/2023	PV252965.1	N/A
hMPV	USA/WA-UW-b1664/2024	PV252966.1	N/A
hMPV	USA/WA-UW-bd32a/2022	PV252967.1	N/A
hMPV	USA/WA-UW-f17e1/2022	PV252968.1	N/A
hMPV	USA/WA-UW-7a4cf/2023	PV252969.1	N/A
hMPV	USA/WA-UW-545c0/2023	PV252970.1	N/A
hMPV	USA/WA-UW-a5527/2023	PV252971.1	N/A
hMPV	USA/WA-UW-58aee/2023	PV252972.1	N/A
hMPV	USA/WA-UW-6e838/2023	PV252973.1	N/A
hMPV	USA/WA-UW-1a41a/2023	PV252974.1	N/A
hMPV	USA/WA-UW-838b9/2023	PV252975.1	N/A
hMPV	USA/WA-UW-ad249/2023	PV252976.1	N/A
hMPV	USA/WA-UW-75df8/2024	PV252977.1	N/A
hMPV	USA/WA-UW-e2551/2023	PV252978.1	N/A
hMPV	USA/WA-UW-3fa0b/2023	PV252979.1	N/A
hMPV	USA/WA-UW-15ebb/2023	PV252980.1	N/A
hMPV	USA/WA-UW-9736a/2023	PV252981.1	N/A
hMPV	USA/WA-UW-4a84c/2023	PV252982.1	N/A
hMPV	USA/WA-UW-b39a1/2023	PV252983.1	N/A
hMPV	USA/WA-UW-ebd18/2023	PV252984.1	N/A
hMPV	USA/WA-UW-40834/2024	PV022071.1	N/A
hMPV	USA/WA-UW-025af/2022	PQ634879.1	N/A
hMPV	USA/WA-UW-035c2/2020	PQ634880.1	N/A
hMPV	USA/WA-UW-08234/2019	PQ634881.1	N/A
hMPV	USA/WA-UW-092d1/2020	PQ634882.1	N/A
hMPV	USA/WA-UW-09389/2019	PQ634883.1	N/A
hMPV	USA/WA-UW-12bcc/2020	PQ634884.1	N/A
hMPV	USA/WA-UW-163d7/2021	PQ634885.1	N/A
hMPV	USA/WA-UW-1941e/2020	PQ634886.1	N/A
hMPV	USA/WA-UW-1aa80/2019	PQ634887.1	N/A
hMPV	USA/WA-UW-1b8cc/2019	PQ634888.1	N/A
hMPV	USA/WA-UW-1b983/2022	PQ634889.1	N/A
hMPV	USA/WA-UW-1f216/2019	PQ634890.1	N/A
hMPV	USA/WA-UW-1fc2a/2019	PQ634891.1	N/A
hMPV	USA/WA-UW-21ab0/2020	PQ634892.1	N/A
hMPV	USA/WA-UW-22f4d/2021	PQ634893.1	N/A
hMPV	USA/WA-UW-23282/2022	PQ634894.1	N/A
hMPV	USA/WA-UW-26395/2020	PQ634895.1	N/A
hMPV	USA/WA-UW-27d38/2021	PQ634896.1	N/A
hMPV	USA/WA-UW-27d6d/2021	PQ634897.1	N/A
hMPV	USA/WA-UW-2ea73/2020	PQ634898.1	N/A
hMPV	USA/WA-UW-32b8d/2020	PQ634899.1	N/A
hMPV	USA/WA-UW-32bfc/2020	PQ634900.1	N/A
hMPV	USA/WA-UW-32c60/2020	PQ634901.1	N/A
hMPV	USA/WA-UW-336a0/2020	PQ634902.1	N/A
hMPV	USA/WA-UW-34642/2019	PQ634903.1	N/A
hMPV	USA/WA-UW-41690/2022	PQ634904.1	N/A
hMPV	USA/WA-UW-4497d/2019	PQ634905.1	N/A
hMPV	USA/WA-UW-459ce/2020	PQ634906.1	N/A
hMPV	USA/WA-UW-45c82/2020	PQ634907.1	N/A
hMPV	USA/WA-UW-4c917/2022	PQ634908.1	N/A
hMPV	USA/WA-UW-4d003/2020	PQ634909.1	N/A
hMPV	USA/WA-UW-4f94f/2020	PQ634910.1	N/A
hMPV	USA/WA-UW-53b9a/2020	PQ634911.1	N/A
hMPV	USA/WA-UW-54a77/2021	PQ634912.1	N/A
hMPV	USA/WA-UW-57b48/2022	PQ634913.1	N/A
hMPV	USA/WA-UW-60016/2021	PQ634914.1	N/A
hMPV	USA/WA-UW-60081/2022	PQ634915.1	N/A
hMPV	USA/WA-UW-601a7/2019	PQ634916.1	N/A
hMPV	USA/WA-UW-60c60/2021	PQ634917.1	N/A
hMPV	USA/WA-UW-69d6e/2020	PQ634918.1	N/A
hMPV	USA/WA-UW-709f4/2021	PQ634919.1	N/A
hMPV	USA/WA-UW-71129/2022	PQ634920.1	N/A
hMPV	USA/WA-UW-73f46/2020	PQ634921.1	N/A
hMPV	USA/WA-UW-74af9/2021	PQ634922.1	N/A
hMPV	USA/WA-UW-79607/2022	PQ634923.1	N/A
hMPV	USA/WA-UW-79db8/2021	PQ634924.1	N/A
hMPV	USA/WA-UW-7b42b/2020	PQ634925.1	N/A
hMPV	USA/WA-UW-8180e/2020	PQ634926.1	N/A
hMPV	USA/WA-UW-866a1/2020	PQ634927.1	N/A
hMPV	USA/WA-UW-8d784/2019	PQ634928.1	N/A
hMPV	USA/WA-UW-8ddb5/2022	PQ634929.1	N/A
hMPV	USA/WA-UW-8fe09/2022	PQ634930.1	N/A
hMPV	USA/WA-UW-9327f/2020	PQ634931.1	N/A
hMPV	USA/WA-UW-93dc2/2022	PQ634932.1	N/A
hMPV	USA/WA-UW-9844b/2020	PQ634933.1	N/A
hMPV	USA/WA-UW-99040/2019	PQ634934.1	N/A
hMPV	USA/WA-UW-9e6e3/2020	PQ634935.1	N/A
hMPV	USA/WA-UW-a00db/2022	PQ634936.1	N/A
hMPV	USA/WA-UW-a13cb/2022	PQ634937.1	N/A
hMPV	USA/WA-UW-a1970/2020	PQ634938.1	N/A
hMPV	USA/WA-UW-a2ecb/2021	PQ634939.1	N/A
hMPV	USA/WA-UW-a4cbc/2022	PQ634940.1	N/A
hMPV	USA/WA-UW-a9f6c/2020	PQ634941.1	N/A
hMPV	USA/WA-UW-afa34/2019	PQ634942.1	N/A
hMPV	USA/WA-UW-b614e/2022	PQ634943.1	N/A
hMPV	USA/WA-UW-c6a41/2019	PQ634944.1	N/A
hMPV	USA/WA-UW-c7261/2022	PQ634945.1	N/A
hMPV	USA/WA-UW-c7565/2020	PQ634946.1	N/A
hMPV	USA/WA-UW-cdefa/2020	PQ634947.1	N/A
hMPV	USA/WA-UW-d13c0/2020	PQ634948.1	N/A
hMPV	USA/WA-UW-d1774/2020	PQ634949.1	N/A
hMPV	USA/WA-UW-db801/2020	PQ634950.1	N/A
hMPV	USA/WA-UW-dbd62/2021	PQ634951.1	N/A
hMPV	USA/WA-UW-e1ca7/2022	PQ634952.1	N/A
hMPV	USA/WA-UW-e7bfc/2022	PQ634953.1	N/A
hMPV	USA/WA-UW-e9024/2020	PQ634954.1	N/A
hMPV	USA/WA-UW-eb32a/2019	PQ634955.1	N/A
hMPV	USA/WA-UW-ed645/2022	PQ634956.1	N/A
hMPV	USA/WA-UW-ee579/2020	PQ634957.1	N/A
hMPV	USA/WA-UW-f2b77/2019	PQ634958.1	N/A
hMPV	USA/WA-UW-f7048/2020	PQ634959.1	N/A
hMPV	USA/WA-UW-f82ae/2019	PQ634960.1	N/A
hMPV	USA/WA-UW-f8c2b/2022	PQ634961.1	N/A
hMPV	USA/WA-UW-fe541/2020	PQ634962.1	N/A
HPIV-1	USA/WA-UW-54a19/2023	PV498553.1	N/A
HPIV-1	USA/WA-UW-777d3/2023	PV498554.1	N/A
HPIV-1	USA/WA-UW-53b66/2023	PV498555.1	N/A
HPIV-1	USA/WA-UW-68c13/2023	PV498556.1	N/A
HPIV-1	USA/WA-UW-dd84f/2023	PV498557.1	N/A
HPIV-1	USA/WA-UW-80935/2023	PV498558.1	N/A
HPIV-1	USA/WA-UW-cf4a6/2023	PV498559.1	N/A
HPIV-1	USA/WA-UW-66512/2023	PV498560.1	N/A
HPIV-1	USA/WA-UW-a4b3b/2023	PV498561.1	N/A
HPIV-1	USA/WA-UW-223a5/2023	PV498562.1	N/A
HPIV-1	USA/WA-UW-91f9a/2022	PV498563.1	N/A
HPIV-1	USA/WA-UW-97ff6/2023	PV498564.1	N/A
HPIV-1	USA/WA-UW-416cf/2023	PV498565.1	N/A
HPIV-1	USA/WA-UW-637ab/2023	PV498566.1	N/A
HPIV-1	USA/WA-UW-ff033/2023	PV498567.1	N/A
HPIV-1	USA/WA-UW-cada7/2023	PV498568.1	N/A
HPIV-1	USA/WA-UW-31771/2023	PQ855759.1	N/A
HPIV-2	USA/WA-UW-a2dd8/2023	PV498569.1	N/A
HPIV-2	USA/WA-UW-842c9/2023	PV498570.1	N/A
HPIV-2	USA/WA-UW-85d8e/2023	PV498571.1	N/A
HPIV-2	USA/WA-UW-6cadc/2023	PV498572.1	N/A
HPIV-2	HPIV2/USA/089908/2024	PV224521.1	SRR31796814
HPIV-2	HPIV2/USA/234167/2023	PV224522.1	SRR31796813
HPIV-2	HPIV2/USA/283930/2023	PV224523.1	SRR31796809
HPIV-2	HPIV2/USA/377695/2023	PV224524.1	SRR31796808
HPIV-2	HPIV2/USA/394816/2023	PV224525.1	SRR31796807
HPIV-2	HPIV2/USA/431694/2023	PV224526.1	SRR31796806
HPIV-2	HPIV2/USA/146464/2023	PV224527.1	SRR32565579
HPIV-2	HPIV2/USA/034433/2023	PV224528.1	SRR32565591
HPIV-2	HPIV2/USA/038840/2023	PV224529.1	SRR32565590
HPIV-2	HPIV2/USA/182751/2023	PV224530.1	SRR32565575
HPIV-2	HPIV2/USA/227320/2023	PV224531.1	SRR32565574
HPIV-2	HPIV2/USA/263793/2023	PV224532.1	SRR32565573
HPIV-2	HPIV2/USA/268491/2023	PV224533.1	SRR32565572
HPIV-2	HPIV2/USA/269147/2023	PV224534.1	SRR32565571
HPIV-2	HPIV2/USA/298783/2023	PV224535.1	SRR32565570
HPIV-2	HPIV2/USA/320036/2022	PV224536.1	SRR32565569
HPIV-2	HPIV2/USA/386563/2023	PV224537.1	SRR32565589
HPIV-2	HPIV2/USA/405861/2023	PV224538.1	SRR32565588
HPIV-2	HPIV2/USA/9RDW65/2022	PV224539.1	SRR32565587
HPIV-2	HPIV2/USA/LHZSHE/2022	PV224540.1	SRR32565586
HPIV-2	HPIV2/USA/M5746E/2022	PV224541.1	SRR32565585
HPIV-3	USA/WA-UW-d6f59/2023	PV498573.1	N/A
HPIV-3	USA/WA-UW-cc1aa/2022	PV498574.1	N/A
HPIV-3	USA/WA-UW-e5ce9/2024	PV498575.1	N/A
HPIV-3	USA/OR-UW-19586/2023	PV498576.1	N/A
HPIV-3	USA/WA-UW-d6d3b/2022	PV498577.1	N/A
HPIV-3	USA/WA-UW-aaa7a/2023	PV498578.1	N/A
HPIV-3	USA/WA-UW-d25bd/2023	PV498579.1	N/A
HPIV-3	USA/WA-UW-ecbfe/2023	PV498580.1	N/A
HPIV-3	USA/WA-UW-2e2a5/2023	PV498581.1	N/A
HPIV-3	USA/WA-UW-68072/2024	PV498582.1	N/A
HPIV-3	USA/WA-UW-ba6c6/2023	PV455601.1	N/A
HPIV-4	USA/WA-UW-cff15/2023	PV498583.1	N/A
HPIV-4	USA/WA-UW-28db6/2023	PV498584.1	N/A
HPIV-4	USA/WA-UW-692dd/2023	PV498585.1	N/A
HPIV-4	USA/WA-UW-a6e54/2023	PV498586.1	N/A
HPIV-4	USA/WA-UW-43447/2023	PV498587.1	N/A
HPIV-4	USA/WA-UW-f0a84/2023	PV498588.1	N/A
HPIV-4	USA/WA-UW-80f49/2023	PV498589.1	N/A
HPIV-4	USA/WA-UW-0a513/2024	PV498590.1	N/A
HPIV-4	USA/WA-UW-d4da8/2023	PV498591.1	N/A
HPIV-4	USA/WA-UW-baaeb/2023	PV498592.1	N/A
HPIV-4	USA/WA-UW-0d3c2/2022	PV498593.1	N/A
HPIV-4	USA/WA-UW-71298/2023	PV498594.1	N/A
HPIV-4	USA/WA-UW-9d5f0/2023	PV455602.1	N/A
HPIV-4	USA/WA-UW-a7c76/2024	PV455603.1	N/A
HPIV-4	USA/WA-UW-dda5d/2023	PV455604.1	N/A
HPIV-4	USA/WA-UW-90ff5/2023	PV455605.1	N/A
HPIV-4	USA/WA-UW-94f9b/2023	PV455606.1	N/A
HPIV-4	HPIV4A/USA/155853/2023	PV224542.1	SRR31796802
HPIV-4	HPIV4A/USA/123347/2023	PV224543.1	SRR32565583
HPIV-4	HPIV4A/USA/390437/2024	PV224544.1	SRR31796811
HPIV-4	HPIV4A/USA/391036/2023	PV224545.1	SRR31796810
HPIV-4	HPIV4A/USA/374792/2023	PV224546.1	SRR31796812
HPIV-4	HPIV4A/USA/045469/2023	PV224547.1	SRR31796804
HPIV-4	HPIV4A/USA/091078/2023	PV224548.1	SRR32565584
HPIV-4	HPIV4A/USA/ZC54L5/2022	PV224549.1	SRR32565580
HPIV-4	HPIV4A/USA/98ATT1/2022	PV224550.1	SRR32565582
HPIV-4	HPIV4A/USA/TVV6N7/2022	PV224551.1	SRR32565581
HPIV-4	HPIV4B/USA/086794/2024	PV224552.1	SRR31796803
HPIV-4	HPIV4B/USA/A3K6S3/2022	PV224553.1	SRR32565578
HPIV-4	HPIV4B/USA/RCGSHD/2022	PV224554.1	SRR32565576
HPIV-4	HPIV4B/USA/AN34CD/2022	PV224555.1	SRR32565577
HPIV-4	HPiV4b/USA/022848/2023	PQ800221.1	SRR31796805
HCoV-229E	229E/051863/USA/2024	PV685437	SRR34547812
HCoV-229E	229E/063343/USA/2024	PV685438	SRR34547809
HCoV-229E	229E/101993/USA/2024	PV685439	SRR34547857
HCoV-229E	229E/122994/USA/2024	PV685440	SRR34547854
HCoV-229E	229E/203060/USA/2024	PV685441	SRR34547844
HCoV-229E	229E/242073/USA/2023	PV685442	SRR34547839
HCoV-229E	229E/266552/USA/2024	PV685443	SRR34547838
HCoV-229E	229E/269642/USA/2024	PV685444	SRR34547837
HCoV-229E	229E/306995/USA/2024	PV685445	SRR34547834
HCoV-229E	229E/376078/USA/2024	PV685446	SRR34547826
HCoV-229E	229E/411124/USA/2024	PV685447	SRR34547823
HCoV-229E	229E/435192/USA/2024	PV685448	SRR34547818
HCoV-229E	229E/467854/USA/2024	PV685449	SRR34547813
HCoV-HKU1	HKU1/033250/USA/2024	PV685450	SRR34547853
HCoV-HKU1	HKU1/035549/USA/2024	PV685451	SRR34547842
HCoV-HKU1	HKU1/073169/USA/2024	PV685452	SRR34547862
HCoV-HKU1	HKU1/073328/USA/2024	PV685453	SRR34547860
HCoV-HKU1	HKU1/084716/USA/2024	PV685454	SRR34547859
HCoV-HKU1	HKU1/108096/USA/2024	PV685455	SRR34547856
HCoV-HKU1	HKU1/142140/USA/2024	PV685456	SRR34547851
HCoV-HKU1	HKU1/164722/USA/2024	PV685457	SRR34547849
HCoV-HKU1	HKU1/181583/USA/2024	PV685458	SRR34547846
HCoV-HKU1	HKU1/192689/USA/2024	PV685459	SRR34547845
HCoV-HKU1	HKU1/240424/USA/2024	PV685460	SRR34547841
HCoV-HKU1	HKU1/299975/USA/2023	PV685461	SRR34547835
HCoV-HKU1	HKU1/332522/USA/2024	PV685463	SRR34547832
HCoV-HKU1	HKU1/333948/USA/2024	PV685464	SRR34547829
HCoV-HKU1	HKU1/433524/USA/2024	PV685465	SRR34547819
HCoV-HKU1	HKU1/437462/USA/2024	PV685466	SRR34547817
HCoV-HKU1	HKU1/452848/USA/2024	PV685467	SRR34547815
HCoV-HKU1	HKU1/465702/USA/2024	PV685468	SRR34547814
HCoV-NL63	NL63/023352/USA/2023	PV685469	SRR34547864
HCoV-NL63	NL63/070312/USA/2024	PV685470	SRR34547863
HCoV-NL63	NL63/174740/USA/2024	PV685471	SRR34547847
HCoV-NL63	NL63/216383/USA/2024	PV685473	SRR34547843
HCoV-NL63	NL63/315346/USA/2024	PV685474	SRR34547833
HCoV-NL63	NL63/332802/USA/2024	PV685475	SRR34547830
HCoV-NL63	NL63/446343/USA/2023	PV685476	SRR34547816
HCoV-OC43	OC43/020538/USA/2024	PV685477	SRR34547865
HCoV-OC43	OC43/036196/USA/2024	PV685478	SRR34547831
HCoV-OC43	OC43/047128/USA/2024	PV685479	SRR34547820
HCoV-OC43	OC43/052176/USA/2024	PV685480	SRR34547811
HCoV-OC43	OC43/052745/USA/2024	PV685481	SRR34547810
HCoV-OC43	OC43/073324/USA/2024	PV685482	SRR34547861
HCoV-OC43	OC43/096849/USA/2024	PV685483	SRR34547858
HCoV-OC43	OC43/121687/USA/2024	PV685484	SRR34547855
HCoV-OC43	OC43/134217/USA/2024	PV685485	SRR34547852
HCoV-OC43	OC43/158955/USA/2024	PV685486	SRR34547850
HCoV-OC43	OC43/173605/USA/2024	PV685487	SRR34547848
HCoV-OC43	OC43/241313/USA/2024	PV685488	SRR34547840
HCoV-OC43	OC43/282536/USA/2024	PV685489	SRR34547836
HCoV-OC43	OC43/350429/USA/2024	PV685490	SRR34547828
HCoV-OC43	OC43/374897/USA/2024	PV685491	SRR34547827
HCoV-OC43	OC43/388472/USA/2024	PV685492	SRR34547825
HCoV-OC43	OC43/405176/USA/2023	PV685493	SRR34547824
HCoV-OC43	OC43/416471/USA/2024	PV685494	SRR34547822
HCoV-OC43	OC43/423213/USA/2023	PV685495	SRR34547821
